# BATF controls IFN-I production via DC-SCRIPT in plasmacytoid dendritic cells

**DOI:** 10.1101/2024.01.11.574638

**Authors:** Shafaqat Ali, Ritu Mann-Nüttel, Marcel Marson, Ben Leiser, Jasmina Hoffe, Regine J. Dress, Mahamudul Hasan Bhuyan, Patrick Petzsch, Karl Köhrer, Haifeng C. Xu, Philipp A. Lang, Shengbo Zhang, Michaël Chopin, Stephen L. Nutt, Judith Alferink, Stefanie Scheu

**Affiliations:** Institute of Immunology, Rostock University Medical Center, Rostock, Germany; Institute of Medical Microbiology and Hospital Hygiene, Medical Faculty and University Hospital Düsseldorf, Heinrich Heine University Düsseldorf; Cells in Motion Interfaculty Cluster, University of Münster, Münster, Germany; Department of Psychiatry, University of Münster, Münster, Germany; Division of Pulmonary Medicine, Department of Medicine, Faculty of Medicine & Dentistry, and Alberta Respiratory Centre, University of Alberta, Edmonton, Alberta, Canada; Institute of Systems Immunology, Hamburg Center for Translational Immunology (HCTI), University Medical Center Hamburg-Eppendorf, Hamburg, Germany; Department of Gynecology, University Medical Center Hamburg-Eppendorf, Hamburg, Germany; Biological and Medical Research Center (BMFZ), Medical Faculty and University Hospital Düsseldorf, Heinrich Heine University Düsseldorf; Department of Molecular Medicine II, Medical Faculty and University Hospital Düsseldorf, Heinrich Heine University Düsseldorf; Walter and Eliza Hall Institute of Medical Research, 1G Royal Parade, Parkville, VIC 3052, Australia; Department of Medical Biology, University of Melbourne, Parkville, VIC 3010, Australia; Department of Biochemistry, Monash Biomedicine Discovery Institute, Monash University, 15 Innovation Walk, Clayton, VIC 3800, Australia

**Author notes:** corresponding author: Stefanie Scheu **Email:**.

**Keywords:** plasmacytoid dendritic cells, type I interferon, BATF transcription factor, DC-SCRIPT, antiviral immunity

## Abstract

The basic leucine zipper ATF-like transcription factor (BATF) plays a pivotal role in coordinating various aspects of lymphoid cell biology, yet essential functions in plasmacytoid dendritic cells (pDCs) have not been reported. Here, we demonstrate that BATF deficiency leads to increased interferon (IFN) I production in Toll-like receptor 9 (TLR9)-activated pDCs, while BATF overexpression has an inhibitory effect. BATF-deficient mice exhibit elevated IFN-I serum levels early in lymphocytic choriomeningitis virus (LCMV) infection. Integrated transcriptomics and ChIP-seq approaches identified the transcriptional regulator DC-SCRIPT as a direct target of BATF that suppresses IFN-I promoter activity by interacting with interferon regulatory factor 7 (IRF7). Genome-wide association study (GWAS) analyses further implicate BATF in pDC-mediated human diseases. Our findings establish a novel negative feedback axis in IFN-I regulation in pDCs during antiviral immune responses orchestrated by BATF and DC-SCRIPT, with broader implications for pDC- and IFN-I-mediated autoimmunity.

**Significance Statement:** Type I interferons (IFN-I) are essential for antiviral immunity but, when dysregulated, can promote inflammatory and autoimmune diseases. Plasmacytoid dendritic cells (pDCs) are specialized producers of IFN-I, yet the mechanisms that prevent excessive IFN-I production remain incompletely understood. We identify the transcription factor BATF as a negative regulator of IFN-I production in pDCs and uncover a BATF-DC-SCRIPT regulatory axis that restrains this response. Following TLR activation, BATF directly induces DC-SCRIPT by binding its regulatory regions. DC-SCRIPT then interacts with the key IFN-I transcription factor IRF7 to limit IFN-I gene expression. Thus, BATF and DC-SCRIPT control a negative-feedback mechanism that modulates the magnitude and duration of pDC-mediated IFN-I responses, providing a framework for understanding and potentially therapeutically modulating IFN-I-driven inflammation.
