## Supplementary material for "BATF controls IFN-I production via DC-SCRIPT in plasmacytoid dendritic cells": Table S2

### Sheet: TLR_signaling
Table S2. Expression of TLR and IFN-I signaling pathway genes in WT and Batf-deficient (KO) pDCs; related to Fig. 3d.
			Untreated		CpG 2h		CpG 6h		CpG 12h
		Gene symbol	Log2 fold-change WT vs KO	P value WT vs KO	Log2 fold-change WT vs KO	P value WT vs KO	Log2 fold-change WT vs KO	P value WT vs KO	Log2 fold-change WT vs KO	P value WT vs KO
TLR pathway	Receptor	Tlr9	0.763096	0.00459254	0.249974	0.410977	-0.288192	0.202553	-0.355976	0.122838
	Adopters	Myd88	0.209268	0.0378542	-0.0470459	0.740331	0.12695	0.155373	0.19282	0.0358495
		Sarm1	-0.386368	0.513982	-0.160578	0.920134	1.06312	0.0533214	0.758164	0.21361
		Ticam1 (Trif1)	-0.266871	0.039627	0.0279895	0.891278	-0.303178	0.00823453	-0.29947	0.0104515
		Ticam2 (TRAM)	-1.39119	8.53368e-06	-0.533484	0.0170204	-0.420452	0.019479	-0.904848	5.16892e-05
	Signal transducers	Traf3	0.223335	0.0278295	-0.00981087	0.955152	-0.146451	0.0999264	-0.239317	0.0104352
		Traf6	0.10278	0.178948	0.0196196	0.867593	-0.114403	0.0846392	0.0973114	0.157883
	Kinases	Ikbke (IKKe)	0.583603	0.00256051	-0.590849	0.00214863	-0.496254	0.00192198	-0.50124	0.00207924
		Ripk1 (Rip)	-0.0511963	0.571068	-0.267788	0.00299481	-0.214131	0.00405258	-0.192757	0.00987107
		Tbk1	0.194196	0.155886	0.200237	0.183971	-0.158258	0.190024	0.051221	0.715086
	Transcription factors	Atf1	0.0558022	0.5524	0.105289	0.284524	-0.0948655	0.205372	-0.0674874	0.397637
		Atf2	0.0953637	0.440655	0.0229347	0.902637	-0.32806	0.00230265	-0.0541477	0.639395
		Atf3	1.02521	0.0109944	0.167916	0.740941	-0.0135649	0.974436	0.294187	0.389977
		Irf2	0.105468	0.274598	-0.0599816	0.625575	-0.120468	0.145051	-0.242326	0.00565315
		Irf3	-0.136323	0.0577834	-0.14224	0.0751218	0.253637	0.000408423	0.021794	0.775257
		Irf7	2.38365	3.33268e-05	0.0274162	0.969651	-0.0969259	0.820598	0.0446429	0.924539
		Jun	-0.0366486	0.893413	-0.164004	0.500728	-0.33797	0.0500422	0.0831099	0.674575
		Nfkb1	-0.12692	0.376897	0.170265	0.273106	0.227887	0.0583085	0.568286	8.06794e-05
		Rela	0.0193755	0.864512	0.0608697	0.580443	-0.222672	0.00452831	-0.0689533	0.393487
IFN-I signaling	Receptor	Ifnar1	-0.0148299	0.970857	0.118935	0.718991	0.0823026	0.724547	0.26988	0.212383
		Ifnar2	-0.628352	0.000237552	-0.0695926	0.73674	0.048277	0.741509	-0.0113834	0.948406
	Kinases	Jak1	-0.0427167	0.684158	-0.0551406	0.639942	-0.24493	0.00299905	-0.147347	0.0661621
		Jak2	0.15445	0.232335	0.187981	0.180994	0.0463463	0.711276	0.42551	0.000682373
	Transcription factors	Irf9	0.712444	4.32124e-05	0.109626	0.521716	-0.0287619	0.838039	0.0584334	0.671691
		Stat1	1.88279	1.40991e-05	0.0854905	0.856238	-0.124145	0.67726	0.0951645	0.767544
		Stat2	1.5381	0.000481281	-0.00478145	0.995378	-0.0634669	0.871678	0.0745559	0.855115
		Stat3	0.216533	0.0374663	0.0189029	0.91073	-0.1449	0.114024	-0.0535334	0.605313
