## Supplementary material for "BATF controls IFN-I production via DC-SCRIPT in plasmacytoid dendritic cells": Table S3

### Sheet: TLR_signaling
Table S3. Expression of IRFs, IFN-I and selected ISGs in the differential expression analysis of wild-type (WT) and Batf-deficient pDCs (KO) and BATF ChIP-seq data; related to Fig. 4a.
		RNA-Seq				BATF ChIP-Seq
		Untreated		CpG 2h		Untreated		CpG 2h
	Gene symbol	Log2 fold-change WT vs KO	P value WT vs KO	Log2 fold-change WT vs KO	P value WT vs KO	Avg Peak WT1	Avg Peak WT2	Avg Peak WT1	Avg Peak WT2
IRFs	Irf1	0.496631	0.0141923	-0.173655	0.478582			18.5	30.75
	Irf2	0.105468	0.274598	-0.0599816	0.625575			15.5	35.25
	Irf3	-0.136323	0.0577834	-0.14224	0.0751218
	Irf4	-1.00273	0.0026507	0.0938661	0.848187			18	24
	Irf5	-0.180869	0.0994365	-0.0274879	0.873774			11.2	24
	Irf6	0.212537	0.824393	-0.250031	0.897143			8	22
	Irf7	2.38365	3.33268e-05	0.0274162	0.969651			11.667	21.667
	Irf8	0.766215	0.00387404	0.543255	0.046847	5.286	9.5	11.5	20.625
	Irf9	0.712444	4.32124e-05	0.109626	0.521716			19	27
IFN-I signaling	Ifna1	2.88675	0.0924795	1.68138	0.00496844
	Ifna11	2.05235	0.245467	1.9055	0.000590123
	Ifna12	4.81555	0.203274	2.44742	0.000619918
	Ifna13	0	1	0.925418	0.362093			15	22
	Ifna14	2.69329	0.139041	2.00211	0.00053551	21	1	20	16
	Ifna15	2.38972	0.314026	2.17833	0.000820639
	Ifna16	2.68152	0.211409	1.73433	0.00149152
	Ifna2	2.58165	0.0770746	1.85401	0.015987
	Ifna4	2.66272	0.149387	2.10637	0.00130501
	Ifna5	3.58468	0.0388494	1.74227	0.0134869
	Ifna6	2.74632	0.0778281	1.76317	0.00561468
	Ifna9	2.79649	0.176214	1.8413	0.00357351
	Ifnb1	2.1688	0.0923337	1.74195	0.0184127
Selected ISGs	Isg15	3.69671	3.33268e-05	0.178862	0.843889			13.333	19.667
	Isg20	2.73762	0.0001106	-0.242197	0.742172			19	26.667
	Mx1	3.61695	2.48845e-05	0.0346632	0.971694			10.333	24.333
	Mx2	3.42329	1.72223e-05	-0.0742906	0.931207			13	12.5
	Ifi204	3.79788	0.000133785	0.274371	0.790238			13	16
	Oas1a	1.95075	0.000126916	-0.215968	0.698465
	Oas1b	2.13775	0.000477587	-0.423291	0.48574
	Oas1g	3.2354	0.000267757	-0.691336	0.370663
	Oas1h	2.8737	0.0195952	-0.952979	0.383543
	Oas2	1.32557	0.000772371	-0.394974	0.321544
	Oas3	1.67301	0.00071662	-0.26775	0.633615			11.5	30.5
