## Supplementary material for "BATF controls IFN-I production via DC-SCRIPT in plasmacytoid dendritic cells": Table S4

### Sheet: untreated
Table S4. Log₂-normalized counts per million (CPM) of differentially expressed transcription factors and co-regulators in untreated WT and Batf-deficient (KO) pDCs.
Gene	WT1	WT2	WT3	KO1	KO2	KO3
Arid3a	5.07077	5.50222	5.55558	5.46681	6.36625	6.15466
Arid3b	5.15345	5.50001	5.43752	4.49716	4.75893	4.37558
Atf3	3.4813	2.74422	2.94832	3.46229	3.43955	4.93928
Batf2	-3.60675	-3.68018	-2.57379	-1.82303	-1.98914	-1.3572
Batf3	4.87533	3.83377	3.81009	3.74768	2.26412	2.78941
Ccnd1	8.96755	8.82246	8.94812	9.33265	9.6901	10.0167
Cebpa	5.86788	5.39931	5.60269	5.01751	4.25168	3.40008
Cebpb	1.65127	0.550779	1.01134	1.74458	1.92447	2.17611
Ciita	8.38932	8.12328	8.13706	7.12789	6.79335	6.82218
Csf1	0.329696	-0.741576	-0.630741	1.24167	2.23247	3.33708
Dab2	7.16824	7.29687	7.29938	6.52578	6.02278	5.3187
Dach1	0.357519	0.247932	-0.256704	-1.16164	-1.98914	-2.20522
Daxx	6.38764	5.78403	5.98296	6.90396	7.54162	8.33278
Ddx58	5.17706	4.10482	4.48987	5.13014	5.502	6.38714
Dlx1	-4.11749	-4.52818	-3.78816	-3.97802	-1.63764	-1.01616
Dlx2	-0.2503	-1.49255	-0.703722	-1.97012	-2.75973	-3.14868
Ehf	-2.1271	-3.68018	-6.85016	-6.85016	-6.85016	-6.85016
Eif2ak2	5.76191	5.22304	5.51394	6.34505	7.23456	7.9254
Ell3	-0.292919	-1.49255	-0.780594	0.463063	2.03868	3.28668
Ets1	2.85359	4.52113	4.41859	4.29053	5.17293	5.24406
Eya1	2.30088	2.95886	3.12203	2.81189	3.31412	4.14037
Fosl2	5.48598	5.06615	5.01975	4.76767	3.41626	2.6843
Hic1	4.04251	1.58035	1.79962	2.07985	-0.824688	-1.99109
Hivep2	7.54141	6.96498	6.98141	6.97071	6.18107	6.01844
Hr	3.38319	3.42719	3.50062	2.9766	2.66276	2.50191
Id3	8.14904	7.70527	7.84468	7.21374	6.31302	5.61781
Ifi204	3.22605	1.59698	2.38778	3.89841	5.68657	7.50887
Ifih1	4.89207	4.07842	4.30692	5.0453	5.91807	7.07513
Irf4	6.62183	6.04566	6.09613	5.75212	5.07372	4.83616
Irf7	7.44947	7.21304	7.51021	8.3731	9.6853	10.5345
Irf8	10.0769	10.9717	11.0323	11.1919	11.7328	11.5847
Irf9	6.79238	6.66424	6.82115	7.09791	7.57144	7.68679
Jdp2	4.78984	4.1785	4.18587	4.38056	3.35389	3.01051
Klf10	5.22127	4.57459	4.67219	4.62119	3.64984	2.86693
Klf2	4.33441	4.04244	4.25731	3.89841	3.8263	2.67649
Klf3	5.67059	5.54784	5.53193	5.1844	4.86938	4.65529
Klf6	5.90429	5.763	5.8338	5.72248	6.24987	7.27808
Lhx2	-4.91529	-6.85016	-6.85016	-3.46028	-3.14681	-1.4915
Mitf	1.9543	2.21868	2.35222	2.80059	3.07929	2.88737
Mxd1	4.31857	3.90228	4.03983	4.29456	5.78621	7.19648
Myb	4.73522	5.93964	5.86647	5.9208	6.57886	6.3508
Myc	5.12439	4.13361	4.35263	3.84989	1.85689	0.938869
Nab2	4.75235	4.25646	4.43356	3.93763	3.4021	3.61552
Nfe2	3.33152	1.64576	2.00823	1.86882	-0.188827	-0.0808546
Nfil3	2.05119	1.99852	2.00823	1.39982	1.28741	0.682347
Nfkb2	6.65654	6.37887	6.51179	6.58544	7.01495	7.55218
Nfkbiz	5.16923	5.17539	5.07397	5.02602	5.88283	6.67515
Notch1	5.87271	6.48375	6.47713	6.64035	7.30028	7.03714
Notch3	0.920693	2.90646	3.04616	2.29647	4.12525	4.35371
Nr1h3	3.24107	2.64376	2.95427	2.57376	1.61651	1.98702
Nr2f6	3.5996	2.92633	3.28179	2.68856	2.52149	2.15378
Nr4a2	1.78021	1.1099	1.52405	0.404547	0.33288	-0.509192
Nr4a3	1.61715	1.43992	1.53994	1.33862	2.00161	3.62366
Olig1	-0.47722	0.115684	0.1268	-3.08007	-6.85016	-6.85016
Pbx1	1.58221	0.857259	0.735807	0.0318437	0.292521	0.0698254
Pml	7.21651	7.39374	7.48272	8.09685	9.03709	9.35442
Pou3f1	-6.85016	-6.85016	-3.26196	-2.77945	-3.67743	-1.63961
Pttg1	3.03252	2.66757	2.8305	3.67527	4.49562	5.30104
Rarg	5.69669	5.32514	5.218	5.17787	4.17328	3.65976
Relb	5.30224	4.99578	5.22539	5.31722	5.92056	6.56685
Rfxap	3.85272	3.57302	3.74645	3.31519	3.17119	2.79663
Rps6ka5	6.66978	6.33926	6.22215	5.86831	5.18124	5.16952
Runx2	8.63022	9.34598	9.31737	9.40357	9.85729	9.88612
Smad6	3.33152	2.07174	2.47304	2.08917	0.37214	-0.134794
Smad7	5.17804	5.06765	4.98098	4.82457	4.31853	3.88314
Smad9	-0.688563	-0.741576	-1.13704	-2.5308	-3.14681	-2.76163
Sox4	3.4622	3.65869	3.69414	3.30323	2.96837	1.54757
Sox8	-4.11749	-2.20625	-2.57379	-2.13394	0.41036	-0.509192
Sp7	3.0917	2.42835	2.28779	1.35416	-1.48953	-1.99109
Spi1	8.83366	8.07957	8.26524	8.18451	7.47921	7.38586
Spib	8.05367	8.90074	8.88205	8.96787	9.81879	9.76627
Stat1	7.61871	7.40471	7.63454	8.42508	9.51091	9.97947
Stat2	7.72399	8.13739	8.22786	8.30112	9.66074	10.2015
Tbx21	4.32915	3.59802	3.72922	3.17344	2.21098	1.81275
Tead2	1.01106	1.06279	0.32327	1.86882	1.443	1.70939
Tlr4	3.12445	2.78108	2.68799	2.04196	1.34774	0.585593
Tnf	3.64828	2.4002	2.45638	3.2585	3.69699	4.78078
Tnfaip3	4.52894	5.0036	5.04363	4.98917	6.08465	6.89675
Tob1	2.56229	2.49197	2.75761	1.68437	2.07483	1.54757
Trps1	4.92149	4.84382	4.79482	4.61152	3.99613	4.02826
Vdr	3.4654	3.07025	2.89371	2.81189	2.29509	1.53035
Xpc	5.54313	5.27305	5.39664	5.22195	4.65134	4.24439
Zbtb32	1.57037	1.64576	1.33658	0.625589	0.447593	0.445585
Zfp366	4.18713	3.41317	3.30523	2.9255	2.31538	3.01051

### Sheet:  2 h CpG
Table S4. Log₂-normalized counts per million (CPM) of differentially expressed transcription factors and co-regulators in 2 h CpG-treated WT and Batf-deficient (KO) pDCs.
Gene	WT1CpG2h	WT2CpG2h	WT3CpG2h	KO1CpG2h	KO2CpG2h	KO3CpG2h
Ahr	3.67113	3.7635	3.68041	1.67593	2.21459	2.48295
Apc	6.66955	6.63859	6.60989	7.18379	7.38777	7.41577
Arid3a	2.3792	2.77774	1.9834	3.07368	3.24814	3.83208
Atm	3.90977	3.82039	4.45344	4.93644	5.0634	5.37631
Batf2	2.13349	2.82982	2.32718	1.81093	1.32583	1.56899
Batf3	5.56261	5.37293	5.42812	4.04581	3.88017	3.67072
Cbfa2t3	5.47944	5.45814	5.63275	4.91662	4.638	4.39204
Chd7	6.58255	6.59159	6.45301	5.85913	5.66125	5.72735
Ciita	7.06476	7.15349	7.0735	6.31413	6.16991	6.04283
Dach1	1.75248	1.10543	1.55317	-0.65395	-0.535402	-0.683493
Edn1	-1.92541	-0.467952	-1.14563	-3.14374	-2.39329	-2.50538
Fli1	4.82634	4.73827	4.57917	5.22139	5.36791	5.38597
Foxo3	4.61777	4.8285	4.58983	5.53434	5.71588	5.88963
Hnf1b	7.26955	7.13031	7.14619	6.31319	6.2811	6.02563
Jdp2	2.85584	3.13597	3.0296	4.09074	4.08324	3.9566
Klf8	3.72212	3.81609	3.91048	2.91286	3.05667	2.79285
Lmo7	2.46153	2.46288	2.44931	3.49058	3.37357	3.40789
Maf	3.26026	3.22294	3.23376	2.01117	2.37477	1.96933
Mllt3	1.35313	1.64065	1.26461	2.10174	2.36208	2.42415
Ncoa1	6.05991	5.88067	6.07265	5.1887	5.21928	5.15235
Ncoa2	5.9772	5.8165	5.81079	5.19283	5.23677	5.31087
Nfatc1	7.33107	7.36794	7.14619	7.91937	8.17001	8.37774
Nfe2l2	5.46952	5.69772	5.58292	6.1284	6.24785	6.43505
Nr1h3	3.0546	3.59814	3.16411	2.75436	2.37477	2.48295
Pax5	6.50541	6.27831	6.27037	5.45237	5.62187	5.79127
Rps6ka5	3.89009	3.75903	4.13821	3.27395	3.32208	3.31384
Runx1	7.04987	7.13593	6.95324	7.60088	7.71039	7.76728
Sla2	3.8651	4.01292	3.42453	4.82918	4.84368	5.01715
Sox15	-2.23551	-1.22143	-1.29457	-0.157249	-0.0551631	-0.818989
Sox4	0.756185	0.957202	0.759836	2.01117	1.86483	2.08772
Spib	8.89915	8.76776	8.76516	9.55026	9.66457	9.65745
Tbx21	5.41547	5.07681	5.05947	3.7811	3.77878	3.87662
Tead2	0.756185	1.40918	0.721562	1.72235	1.96893	1.94862
Tlr4	1.4638	1.43183	1.53121	0.144947	0.250459	0.545882
Tshz3	0.756185	0.893365	0.833467	-2.5961	-1.26034	-0.559636
Zbtb32	3.378	3.3293	3.31954	2.52481	2.33636	2.21459
Zbtb38	1.35313	2.10253	1.61711	0.748737	1.18882	0.169938
Zeb1	5.17639	5.35675	5.3234	4.41782	4.21962	4.33732
Zfp366	6.71151	7.03831	7.00843	6.26892	6.1349	6.04893
Zfpm1	1.75248	1.98494	1.63781	2.32873	2.50745	2.37842
